# Target-enriched metagenomics-informed qPCR detects rare, potentially dangerous β-lactamase genes in wastewater

**DOI:** 10.1101/2025.07.21.665820

**Authors:** Yuqing Mao, Mai Nguyen Tuan Anh, Kien Dang, Joanna L. Shisler, Thanh H. Nguyen

**Affiliations:** Department of Civil and Environmental Engineering, The Grainger College of Engineering, University of Illinois at Urbana-Champaign; Carl R. Woese Institute for Genomic Biology, University of Illinois at Urbana-Champaign; VinUni-Illinois Smart Health Center, University of Illinois at Urbana-Champaign; Department of Microbiology, University of Illinois at Urbana-Champaign

**Keywords:** Metagenomic sequencing, quantitative polymerase chain reaction, antimicrobial resistance, β-lactamase, primer design, wastewater

## Abstract

The rapid emergence of novel antibiotic resistance genes (ARGs) decreases the effectiveness of empirical antibiotic treatment for pathogen infections. Environmental ARG surveillance is an early-warning approach that can better inform antibiotic usage. Quantitative polymerase chain reaction (qPCR) is widely used for ARG surveillance because qPCR is easy, fast, and highly sensitive. However, it can only identify DNA targeted by pre-selected primers. In contrast, metagenomic sequencing can identify ARGs agnostically. However, sequencing is more expensive, less sensitive, and requires lengthy analysis of complex data sets. Target-enrichment metagenomic sequencing (TEMS), a method we developed previously, can mitigate the disadvantage of low sensitivity of traditional metagenomic sequencing. In this study, we propose a hybrid ARG surveillance pipeline for wastewater that capitalizes on both TEMS and qPCR. It uses a large-scale target determination of ARGs by using TEMS, followed by fine-scale routine surveillance of ARGs using qPCR. To connect the two steps, we developed a primer design tool, MSEDAP, which automatically analyzes metagenomic sequencing data and designs qPCR primers for ARG surveillance. This new workflow was ground-truthed using wastewater samples. TEMS identified seventeen β-lactamase gene targets of potential clinical importance. qPCR validated their presence and abundance using primers generated by MSEDAP.

**Synopsis:** A metagenomics-qPCR hybrid scheme can be used for environmental surveillance of antibiotic resistance genes (ARGs) to discover emerging ARGs originating from communities.

**Graphical abstract:** 
