## Supplementary material for "Target-enriched metagenomics-informed qPCR detects rare, potentially dangerous β-lactamase genes in wastewater": FigS1_TableS1_TableS2_TableS3: Table_S1_Sample_information.xlsx

### Sheet: Sheet1
Table S1. The information of the wastewater samples collected in this study.
Sample	Date (MM/DD/YY)	Volume (mL)	DNA concentration (ng/μL)
Stickney W	2023-06-07	20	29.2
Calumet		50	44.7
Lemont		50	> 60
Blank		50	0.1
Stickney W	2023-06-28	50	> 60
Calumet		50	28.9
Lemont		50	30.7
Blank		50	ND
Stickney W	2023-07-27	50	32.3
Calumet		50	21.5
Lemont		50	27.9
Blank		50	ND
Stickney W	2023-08-03	50	48.8
Calumet		75	31.3
Lemont		50	38.1
Blank		50	ND
Stickney SW	2023-09-26	50	55
Stickney W		50	34.6
Kirie		50	25
Calumet		50	25.5
Lemont		50	16.6
Blank		50	0.08
Stickney W	2023-11-28	50	31
Stickney SW		50	39.8
Calumet		50	22.1
Lemont		50	32
Kirie		50	37
Blank		50	ND
