## Supplementary material for "Target-enriched metagenomics-informed qPCR detects rare, potentially dangerous β-lactamase genes in wastewater": FigS1_TableS1_TableS2_TableS3: Table_S2_Calibration_curves.xlsx

### Sheet: Sheet1
Table S2. The primer validation results of the 17 designed beta-lactamase genes and the 16S rRNA gene.
Gene	Forward primer	Reverse primer	Cq of non-template control	Slope	Efficiency	R2	# of data points	Amplicon length (bp)	Lower detection limit estimated by 16S standard curve (copies/μL [Cq])	Upper detection limit estimated by 16S standard curve (copies/μL [Cq])	Range of standard deviations of unknown samples (Cq)
VIM-43	ATGAGTTGTCACGCACGTCT	AATGACGACCTCTGCTTCCG	Undetermined	-3.48	0.9395	1	13	110	1.89 x 100 [34.13±0.52]	1.80 x 104 [21.72±0.08]	0.108 ~ 1.090
KPC-59	TGTCTTGTCTCTCATGGCCG	TATCCATCGCGTACACACCG	37.8	-3.4254	0.9586	1	9	123	1.41 × 102 [28.29±0.10]	6.80 × 104 [19.92±0.11]	0.016 ~ 1.541
OXA-245	AATTGGCGAGGCACGTATGA	TTCGAATACCACCGTCGAGC	Undetermined	-3.37	0.9796	1	8	104	2.07 × 100 [34.01±0.89]	7.99 × 103 [22.82±0.09]	0.014 ~ 0.326
VEB-27	CATTTCCCGATGCAAAGCGT	GGCAAAAGGTCTTGAGGGGT	Undetermined	-3.36	0.9847	1	8	119	9.47 × 102 [25.71±0.12]	1.38 × 105 [18.96±0.04]	0.001 ~ 0.607
cphA7	GGTGCTGGAGGTGATCAACA	GCTCTTCATCAGATCCCGGG	36.91	-3.4438	0.9515	1	8	118	1.28 × 101 [31.54±0.25]	6.95 × 104 [19.89±0.07]	0.036 ~ 0.669
PER-12	GCCGATGATCAGGTGCAGTA	GGTGGTTTCGACCATCCACT	Undetermined	-3.1913	1.0577	0.98	8	135	1.91 × 100 [34.12±0.39]	3.11 × 103 [24.10±0.09]	0.036 ~ 0.277
NPS-1	TCGGTGGGTTGGTATGTTGG	AAACGCACCTATCGCCTTCA	Undetermined	-3.424	0.9591	0.99	8	141	4.08 × 100 [33.09±0.41]	2.53 × 104 [21.26±0.11]	0.005 ~ 0.317
BEL-2	AGATCGGAGTGGCCCTAGTT	AGCGTCAATGCGACTCAGAA	Undetermined	-3.2418	1.0346	1	6	128	1.17 × 101 [31.66±0.38]	3.80 × 103 [23.83±0.06]	0.066 ~ 0.290
CMY-159	ATTGGCGACATGTACCAGGG	TTGACCTCAACGACGGGAAG	Undetermined	-3.3	1.0093	1	7	122	5.40 x 100 [32.71±0.32]	4.95 x 102 [26.59±0.01]	0.034 ~ 0.723
AIM-1	CCACAGATCCTGGCCAACAT	CGAAATGCTCGTGCGAGAAC	Undetermined	-3.0164	1.1455	1	6	82	2.91 × 100 [33.55±0.14]	5.30 × 102 [26.50±0.32]	0.011 ~ 0.399
GPC-1	GCATCGGCGTTGCAATACAT	AAGGTGCTGCACATCAGGAA	Undetermined	-3.1894	1.0584	0.99	6	85	3.79 × 100 [33.19±0.77]	3.08 × 102 [27.23±0.06]	0.008 ~ 0.416
SHV-12	CCGCGTAGGCATGATAGAAA	GCCGCAGAGCACTACTTTA	Undetermined	-3.32	1.0015	1	6	109	1.39 × 100 [34.55±0.02]	1.44 × 103 [25.14±0.06]	0.029 ~ 0.420
CTX-M-55	GTGACATGGATGAAAGGCAATAC	ATATCGTTGGTGGTGCCATAG	Undetermined	-3.46	0.9448	0.99	8	116	1.68 × 100 [34.29±0.49]	6.27 × 103 [23.15±0.07]	0.012 ~ 0.491
OXA-2	GCCGATCCTTCGACAAGTAAT	CAGCTCGTTACGATAGAGCTTC	Undetermined	-3.42	0.961	1	9	105	2.78 × 101 [30.49±0.11]	4.37 ×105 [17.40±0.11]	0.012 ~ 0.985
GES-26	CTGTGGCTAAAGTCCTCTATGG	TTTCTCTCCAACAACCCAATCT	Undetermined	-3.5047	0.929	0.99	6	137	9.97 × 101 [28.76±0.10]	5.10 × 104 [20.31±0.18]	0.076 ~ 0.483
ACI-1	GGATGAGCGACAATTCCATAAC	TGCGATTGGGCGGATAAA	Undetermined	-3.44	0.9532	1	6	135	1.62 × 100 [34.34±0.27]	6.13 × 102 [26.30±0.004]	0.076 ~ 0.316
CTX-M-27	CGTGGACTGTGGGTGATAAG	TGTTGCGGCTGGGTAAA	Undetermined	-3.5	0.9307	0.95	5	121	0.05 × 100 [38.94±1.41]	6.00 × 100 [32.62±0.29]	0.075 ~ 0.936
16S rRNA gene	ATGAGTTGTCACGCACGTCT	AATGACGACCTCTGCTTCCG	34.67	-3.12	1.092	1	8	110	1.00 × 101 [31.89±0.58]	1.00 × 108 [9.40±0.35]	0.063 ~ 0.757
