## Supplementary material for "Target-enriched metagenomics-informed qPCR detects rare, potentially dangerous β-lactamase genes in wastewater": FigS1_TableS1_TableS2_TableS3: Table_S3_MIQE_guidelines.xlsx

### Sheet: Sheet1
Table S3. The MIQE guideline checklist.
Item to check	Provided (Y/N)	Comment
1. Sample
Description	Y	Included in methods section
Volume/mass of sample processed	Y	Included in methods section
Processing procedure	Y	Included in methods section
Sample storage conditions and duration	Y	Included in methods section
2. Nucleic acid extraction
Procedure and/or instrumentation	Y	Included in methods section
Name of kit and details of any modifications	Y	Included in methods section
Details of DNase or RNase treatment	N	Not applicable
Contamination assessment (DNA or RNA)	Y	Included in methods section
Nucleic acid quantification	Y	Included in methods section
Instrument and method	Y	Included in methods section
Inhibition testing (Cq dilutions, spike, or other)	Y	Included in methods section
3. qPCR target information
Sequence accession number or official gene symbol	Y	Included in SI
Amplicon length	Y	Included in SI
In silico specificity screen (BLAST, and so on)	Y	Included in methods section
Location of each primer by exon or intron (if applicable)	N	Not applicable
What splice variants are targeted?	N	Not applicable
4. qPCR oligonucleotides
Primer sequences	Y	Included in SI
Probe sequences	N	Not applicable
Location and identity of any modifications	N	Not applicable
5. qPCR protocol
Complete reaction conditions	Y	Included in methods section
Reaction volume and amount of DNA	Y	Included in methods section
Primer (probe) concentrations	Y	Included in methods section
Mg2+ and dNTP concentrations	N	Used commercial master mix
Polymerase identity and concentration	N	Used commercial master mix
Buffer/kit identity and manufacturer	Y	Included in methods section
Additives (SYBR Green I, DMSO, and so forth)	N	Used commercial master mix
Complete thermocycling parameters	Y	Included in methods section
Manufacturer of qPCR instrument	Y	Included in methods section
6. qPCR validation
Specificity (gel, sequence, melt, or digest)	Y	Included in methods section
For SYBR Green I, Cq of the NTC	Y	Included in SI
Calibration curves with slope and y intercept	Y	Slopes are included in SI, y intercepts are not applicable for relative quantification
PCR efficiency calculated from slope	Y	Included in SI
r2 of calibration curve	Y	Included in SI
Linear dynamic range	Y	Included in SI
Cq variation at LOD	Y	Included in SI
Evidence for LOD	Y	Included in SI
7. Data analysis
qPCR analysis program (source, version)	Y	Included in methods section
Method of Cq determination	Y	Included in methods section
Outlier identification and disposition	Y	Included in methods section
Results for NTCs	Y	Included in SI
Justification of number and choice of reference genes	Y	Included in methods section
Description of normalization method	Y	Included in methods section
Number and stage (reverse transcription or qPCR) of technical replicates	Y	Included in methods section
Repeatability (intraassay variation)	Y	Included in SI
Statistical methods for results significance	Y	Included in methods section
Software (source, version)	Y	Included in methods section
Data transparency	Available upon request	Raw data available upon request
